# Choice of pre-processing pipeline influences clustering quality of scRNA-seq datasets

**DOI:** 10.1101/2021.03.05.434032

**Authors:** Inbal Shainer, Manuel Stemmer

## Abstract

**Background:** Single-cell RNA sequencing (scRNA-seq) has quickly become one of the most dominant techniques in modern transcriptome assessment. In particular, 10X Genomics’ Chromium system, with its high throughput approach, turn key and thorough user guide made this cutting-edge technique accessible to many laboratories using diverse animal models. However, standard pre-processing, including the alignment and cell filtering pipelines might not be ideal for every organism or tissue. Here we applied an alternative strategy, based on the pseudoaligner kallisto, on twenty-two publicly available single cell sequencing datasets from a wide range of tissues of eight organisms and compared the results with the standard 10X Genomics’ Cell Ranger pipeline.

**Results:** In most of the tested samples, kallisto produced higher sequencing read alignment rates and total gene detection rates in comparison to Cell Ranger. Although datasets processed with Cell Ranger had higher cell counts, outside of human and mouse datasets, these additional cells were routinely of low quality, containing low gene detection rates. Thorough downstream analysis of one kallisto processed dataset, obtained from the zebrafish pineal gland, revealed clearer clustering, allowing the identification of an additional photoreceptor cell type that previously went undetected. The finding of the new cluster suggests that the photoreceptive pineal gland is essentially a bi-chromatic tissue containing both green and red cone-like photoreceptors and implies that the alignment and pre-processing pipeline can affect the discovery of biologically-relevant cell types.

**Conclusion:** While Cell Ranger favors higher cell numbers, using kallisto results in datasets with higher median gene detection per cell. We could demonstrate that cell type identification was not hampered by the lower cell count, but in fact improved as a result of the high gene detection rate and the more stringent filtering. Depending on the acquired dataset, it can be beneficial to favor high quality cells and accept a lower cell count, leading to an improved classification of cell types.
