## Additional File 4 for "Choice of pre-processing pipeline influences clustering quality of scRNA-seq datasets"

### Sheet: Sheet1
Cell Ranger				kallisto
cluster	number of cells			cluster	number of cells
rod-like PhR	2267			rod-like PhR	2226
cone-like PhR	121			red cone-like PhR	67
RPE-like	1192			green cone-like PhR	52
muller glia-like	484			RPE-like	1003
neurons	121			muller glia-like	351
habenula neurons (gng8)	253			neurons	108
habenula neurons (kiss1)	905			habenula neurons (gng8)	244
fibroblasts	402			habenula neurons (kiss1)	880
erythrocytes	641			fibroblasts	366
leukocytes	235			erythrocytes	208
microglia/macrophages	79			leukocytes	157
vascular endothelial cells	51			microglia/macrophages	81
epithelial cells	18			vascular endothelial cells	49
				epithelial cells	18
